# Network-Based Analysis Identifies Targetable Pathways in Comorbid Type II Diabetes and Neuropsychiatric Disorders

**DOI:** 10.1101/2024.06.25.600630

**Authors:** Anna Onisiforou, Panos Zanos

## Abstract

Comorbid diseases complicate patient outcomes and escalate healthcare costs, necessitating a deeper mechanistic understanding. Neuropsychiatric disorders (NPDs) such as Neurotic Disorder, Major Depression, Bipolar Disorder, Anxiety Disorder, and Schizophrenia significantly exacerbate Type 2 Diabetes Mellitus (DM2), often leading to suboptimal treatment outcomes. The neurobiological underpinnings of this comorbidity remain poorly understood. To address this, we developed a novel pathway-based network computational framework that identifies critical common disease mechanisms between DM2 and the five prevalent NPDs. Our approach involves reconstructing an integrated DM2 ∩ NPDs KEGG pathway network and applying two complementary analytical methods, including the “minimum path to comorbidity” method to identify the shortest pathways fostering comorbid development. This analysis uncovered shared pathways like the PI3K-Akt signaling pathway and highlighted key nodes such as calcium signaling, MAPK, estrogen signaling, and apoptosis pathways. The dysregulation of these pathways likely contributes to the development of DM2-NPDs comorbidity. Our model not only elucidates the intricate molecular interactions driving this comorbidity but also identifies promising therapeutic targets, paving the way for innovative treatment strategies. This framework can be adapted to study other complex comorbid conditions, offering broad implications for improving patient care.
