## Supplementary File 3 for "Network-Based Analysis Identifies Targetable Pathways in Comorbid Type II Diabetes and Neuropsychiatric Disorders"

### Sheet: Schizophrenia
Supplementary File 4: Enriched terms
ID	Term	Ontology Source	Term PValue	Term PValue Corrected with Benjamini-Hochberg	Group PValue	Group PValue Corrected with Benjamini-Hochberg	GOLevels	GOGroups	% Associated Genes	Nr. Genes	Associated Genes Found
KEGG:04012	ErbB signaling pathway	KEGG_25.05.2022	0.00311858	0.0383975	0.00311858	0.0040096	[-1]	Group0	12.9412	11	[BTC, CBLB, ERBB3, GAB1, HRAS, MAPK8, PAK3, PIK3CD, RAF1, RPS6KB1, STAT5B]
KEGG:05130	Pathogenic Escherichia coli infection	KEGG_25.05.2022	0.00120759	0.0264329	0.00120759	0.00271708	[-1]	Group1	10.6599	21	[ACTB, ARHGEF2, BAK1, CASP3, CASP4, CASP7, CHUK, CXCL8, FOS, LPAR1, MAPK8, MYH11, MYO1E, PAK3, PTPN6, SEC24B, SEC24C, TMBIM6, WASL, WIPF1, WIPF2]
KEGG:05146	Amoebiasis	KEGG_25.05.2022	0.00457541	0.0450678	0.00457541	0.00457541	[-1]	Group2	11.7647	12	[ACTN1, ADCY1, C8A, CASP3, COL1A2, CXCL1, CXCL8, LAMA1, LAMA3, PIK3CD, PLCB3, PRKACA]
KEGG:05200	Pathways in cancer	KEGG_25.05.2022	0.000394837	0.0129638	0.000394837	0.00118451	[-1]	Group3	8.47458	45	[ADCY1, ADCY7, BAK1, BCR, BRCA2, CASP3, CASP7, CCND2, CCNE1, CCNE2, CHUK, CSF2RA, CXCL8, DAPK1, ESR2, FGF8, FGF9, FGFR2, FGFR4, FOS, GNAI2, HRAS, IFNA21, IFNA4, KEAP1, KNG1, LAMA1, LAMA3, LPAR1, MAPK8, MSH3, NFKB2, PDGFA, PIK3CD, PLCB3, PRKACA, RAF1, RALA, RALBP1, RARB, RASGRP3, RPS6KB1, STAT1, STAT5B, XIAP]
KEGG:05212	Pancreatic cancer	KEGG_25.05.2022	0.00420182	0.0459866	0.00420182	0.00472705	[-1]	Group4	13.1579	10	[BAK1, BRCA2, CHUK, MAPK8, PIK3CD, RAF1, RALA, RALBP1, RPS6KB1, STAT1]
KEGG:04662	B cell receptor signaling pathway	KEGG_25.05.2022	0.00233878	0.03291	0.00233878	0.00350817	[-1]	Group5	13.4146	11	[CD22, CHUK, FOS, HRAS, INPPL1, LILRA3, PIK3CD, PTPN6, RAF1, RASGRP3, SYK]
KEGG:04151	PI3K-Akt signaling pathway	KEGG_25.05.2022	2.25134e-06	0.000443513	4.05828e-05	0.000182623	[-1]	Group6	11.0169	39	[ANGPT1, BDNF, BRCA1, CCND2, CCNE1, CCNE2, CHUK, COL1A2, COL9A2, CSH1, EFNA2, ERBB3, FGF8, FGF9, FGFR2, FGFR4, HRAS, IFNA21, IFNA4, INS, INSR, ITGB8, KDR, LAMA1, LAMA3, LPAR1, MYB, PDGFA, PHLPP1, PIK3CD, PPP2R1A, PPP2R5D, PRL, RAF1, RPS6KB1, SYK, THBS2, TNR, TSC2]
KEGG:05165	Human papillomavirus infection	KEGG_25.05.2022	0.00272816	0.0358299	4.05828e-05	0.000182623	[-1]	Group6	8.76133	29	[BAK1, CASP3, CCND2, CCNE1, CCNE2, CHUK, COL1A2, COL9A2, HLA-E, HLA-G, HRAS, IFNA21, IFNA4, ITGB8, LAMA1, LAMA3, LLGL1, PIK3CD, PPP2R1A, PPP2R5D, PRKACA, PSEN1, RAF1, RPS6KB1, STAT1, TCIRG1, THBS2, TNR, TSC2]
KEGG:05162	Measles	KEGG_25.05.2022	0.00452929	0.0469616	0.00139774	0.00251594	[-1]	Group7	10.7914	15	[BAK1, CASP3, CBLB, CCND2, CCNE1, CCNE2, CHUK, FOS, HSPA2, IFNA21, IFNA4, MAPK8, PIK3CD, STAT1, STAT5B]
KEGG:05167	Kaposi sarcoma-associated herpesvirus infection	KEGG_25.05.2022	0.00204733	0.031025	0.00139774	0.00251594	[-1]	Group7	10.3093	20	[BAK1, CASP3, CCR5, CHUK, CXCL1, CXCL8, FOS, HLA-E, HLA-G, HRAS, IFNA21, IFNA4, MAPK8, PIK3C3, PIK3CD, RAF1, RCAN1, STAT1, SYK, UBC]
KEGG:04010	MAPK signaling pathway	KEGG_25.05.2022	0.000878824	0.021641	4.31076e-08	3.87969e-07	[-1]	Group8	9.52381	28	[ANGPT1, BDNF, CACNA2D1, CASP3, CHUK, DDIT3, DUSP1, EFNA2, ERBB3, FGF8, FGF9, FGFR2, FGFR4, FOS, HRAS, HSPA2, INS, INSR, KDR, MAP2K5, MAP3K8, MAPK8, NFKB2, PDGFA, PPP5C, PRKACA, RAF1, RASGRP3]
KEGG:04014	Ras signaling pathway	KEGG_25.05.2022	0.000327616	0.0129081	4.31076e-08	3.87969e-07	[-1]	Group8	10.6383	25	[ANGPT1, BDNF, CHUK, EFNA2, ETS2, FGF8, FGF9, FGFR2, FGFR4, GAB1, HRAS, INS, INSR, KDR, MAPK8, PAK3, PDGFA, PIK3CD, PLAAT3, PRKACA, RAF1, RALA, RALBP1, RASGRP3, RGL1]
KEGG:04015	Rap1 signaling pathway	KEGG_25.05.2022	1.45957e-05	0.00143768	4.31076e-08	3.87969e-07	[-1]	Group8	12.381	26	[ACTB, ADCY1, ADCY7, ADORA2A, ANGPT1, EFNA2, FGF8, FGF9, FGFR2, FGFR4, GNAI2, HRAS, INS, INSR, ITGAL, KDR, KRIT1, LPAR1, PDGFA, PFN1, PIK3CD, PLCB3, RAF1, RALA, RAP1GAP, RASGRP3]
KEGG:04062	Chemokine signaling pathway	KEGG_25.05.2022	0.00191403	0.0314221	4.31076e-08	3.87969e-07	[-1]	Group8	10.4167	20	[ADCY1, ADCY7, CCL14, CCL7, CCR5, CHUK, CX3CR1, CXCL1, CXCL8, DOCK2, GNAI2, GRK3, HRAS, ITK, PIK3CD, PLCB3, PRKACA, RAF1, STAT1, STAT5B]
KEGG:04072	Phospholipase D signaling pathway	KEGG_25.05.2022	0.00154015	0.0275827	4.31076e-08	3.87969e-07	[-1]	Group8	11.4865	17	[ADCY1, ADCY7, CXCL8, DGKG, GAB1, GRM5, HRAS, INS, INSR, LPAR1, PDGFA, PIK3CD, PLCB3, RAF1, RALA, SYK, TSC2]
KEGG:04213	Longevity regulating pathway	KEGG_25.05.2022	0.00333589	0.0386571	4.31076e-08	3.87969e-07	[-1]	Group8	14.5161	9	[ADCY1, ADCY7, HRAS, HSPA2, INS, INSR, PIK3CD, PRKACA, RPS6KB1]
KEGG:04540	Gap junction	KEGG_25.05.2022	0.00130072	0.0256242	4.31076e-08	3.87969e-07	[-1]	Group8	13.6364	12	[ADCY1, ADCY7, CDK1, GNAI2, GRM5, HRAS, LPAR1, MAP2K5, PDGFA, PLCB3, PRKACA, RAF1]
KEGG:04917	Prolactin signaling pathway	KEGG_25.05.2022	0.000151371	0.00745501	4.31076e-08	3.87969e-07	[-1]	Group8	17.1429	12	[CCND2, ESR2, FOS, HRAS, INS, LHCGR, MAPK8, PIK3CD, PRL, RAF1, STAT1, STAT5B]
KEGG:04923	Regulation of lipolysis in adipocytes	KEGG_25.05.2022	7.95415e-05	0.00522323	4.31076e-08	3.87969e-07	[-1]	Group8	19.6429	11	[ADCY1, ADCY7, GNAI2, INS, INSR, NPY, PIK3CD, PLAAT3, PNPLA2, PRKACA, TSHR]
KEGG:04935	Growth hormone synthesis, secretion and action	KEGG_25.05.2022	0.000787334	0.0221578	4.31076e-08	3.87969e-07	[-1]	Group8	12.605	15	[ADCY1, ADCY7, CSH1, FOS, GNAI2, HRAS, JUNB, MAPK8, PIK3CD, PLCB3, PRKACA, RAF1, SST, STAT1, STAT5B]
KEGG:04971	Gastric acid secretion	KEGG_25.05.2022	0.00420182	0.0459866	4.31076e-08	3.87969e-07	[-1]	Group8	13.1579	10	[ACTB, ADCY1, ADCY7, ATP1A3, CA2, CFTR, GNAI2, PLCB3, PRKACA, SST]

### Sheet: depression
ID	Term	Ontology Source	Term PValue	Term PValue Corrected with Benjamini-Hochberg	Group PValue	Group PValue Corrected with Benjamini-Hochberg	GOLevels	GOGroups	% Associated Genes	Nr. Genes	Associated Genes Found
KEGG:04012	ErbB signaling pathway	KEGG_25.05.2022	0.000412	0.0186806	0.000412	0.000961	[-1]	Group0	11.76	10	[AKT1, CAMK2A, CAMK2G, CBL, ERBB2, HRAS, NRG1, NRG2, PAK2, STAT5B]
KEGG:04066	HIF-1 signaling pathway	KEGG_25.05.2022	0.000808	0.027471	0.000808	0.00141395	[-1]	Group1	10.09	11	[AKT1, ANGPT1, CAMK2A, CAMK2G, ERBB2, FLT1, IGF1, IL6R, PFKFB3, TFRC, TIMP1]
KEGG:04080	Neuroactive ligand-receptor interaction	KEGG_25.05.2022	0.000184	0.0124804	0.000184	0.000642	[-1]	Group2	7.18	26	[ADORA2A, AGTR1, AGTR2, CCKBR, CHRNE, DRD3, GHRHR, GIP, GIPR, GLP1R, GRIN2D, GRM8, HTR7, NMU, OPRD1, OXT, P2RX1, P2RY10, P2RY14, PTGER2, PYY, S1PR2, SST, THRA, TRHR, UCN]
KEGG:04151	PI3K-Akt signaling pathway	KEGG_25.05.2022	0.00175833	0.0398556	0.00175833	0.00205139	[-1]	Group3	6.5	23	[AKT1, ANGPT1, CDC37, CREB1, CSF1, ERBB2, FGF6, FLT1, FLT3, HRAS, IFNA10, IFNA4, IFNA5, IFNAR2, IGF1, IL4, IL6R, ITGA6, LAMA1, LAMA3, MYB, THBS4, TP53]
KEGG:05031	Amphetamine addiction	KEGG_25.05.2022	0.00170569	0.0463949	0.00170569	0.00238797	[-1]	Group4	11.59	8	[CAMK2A, CAMK2G, CREB1, GRIN2D, MAOB, PPP1CA, SLC6A3, STX1A]
KEGG:05200	Pathways in cancer	KEGG_25.05.2022	3.33e-06	0.000452	3.33e-06	2.33e-05	[-1]	Group5	7.16	38	[AGTR1, AKT1, AR, BIRC5, CAMK2A, CAMK2G, CASP3, CBL, CDKN2B, ERBB2, FGF6, FLT3, FZD7, GLI2, GSTO1, HRAS, IFNA10, IFNA4, IFNA5, IFNAR2, IGF1, IL23A, IL4, IL6R, ITGA6, JAG2, LAMA1, LAMA3, LEF1, MSH3, PTGER2, PTGS2, RAC3, SKP2, SMO, STAT5B, STAT6, TP53]
KEGG:04630	JAK-STAT signaling pathway	KEGG_25.05.2022	0.00237219	0.0460883	0.00269578	0.00269578	[-1]	Group6	8.02	13	[AKT1, HRAS, IFNA10, IFNA4, IFNA5, IFNAR2, IL23A, IL24, IL4, IL6R, STAT5B, STAT6, THPO]
KEGG:05161	Hepatitis B	KEGG_25.05.2022	0.00237219	0.0460883	0.00269578	0.00269578	[-1]	Group6	8.02	13	[AKT1, BIRC5, CASP3, CREB1, HRAS, IFNA10, IFNA4, IFNA5, MAP2K3, MYD88, STAT5B, STAT6, TP53]

### Sheet: bipolar disorder
ID	Term	Ontology Source	Term PValue	Term PValue Corrected with Benjamini-Hochberg	Group PValue	Group PValue Corrected with Benjamini-Hochberg	GOLevels	GOGroups	% Associated Genes	Nr. Genes	Associated Genes Found
KEGG:04010	MAPK signaling pathway	KEGG_25.05.2022	8.49606e-05	0.00373827	8.49606e-05	0.000339842	[-1]	Group00	9.52381	28	[ARRB2, BDNF, CACNA1A, CACNA1C, CACNA1D, CACNB1, CRKL, DDIT3, EFNA4, ERBB3, FGF4, GADD45A, IL1B, INS, KDR, MAP2K3, NGF, PDGFA, PGF, PRKACA, RAP1B, RASA1, RPS6KA1, TAOK3, TNF, TP53, TRADD, VEGFD]
KEGG:05146	Amoebiasis	KEGG_25.05.2022	0.000381454	0.0111893	0.000381454	0.000915489	[-1]	Group01	12.7451	13	[COL4A6, CSF2, IFNG, IL1B, LAMA2, LAMB1, LAMC2, MUC2, NOS2, PIK3CD, PLCB3, PRKACA, TNF]
KEGG:04930	Type II diabetes mellitus	KEGG_25.05.2022	0.000117026	0.00411933	0.000117026	0.000351079	[-1]	Group02	19.5652	9	[CACNA1A, CACNA1C, CACNA1D, INS, PIK3CD, SLC2A2, SOCS1, SOCS3, TNF]
KEGG:04940	Type I diabetes mellitus	KEGG_25.05.2022	0.000403199	0.0101376	0.000403199	0.000806398	[-1]	Group03	18.6047	8	[HLA-B, HLA-DMA, IFNG, IL1B, IL2, INS, PTPRN, TNF]
KEGG:05200	Pathways in cancer	KEGG_25.05.2022	0.0036124	0.045413	0.0036124	0.0036124	[-1]	Group04	6.96799	37	[ABL1, ARHGEF1, BIRC3, COL4A6, CRKL, CSF2RB, ESR1, ESR2, FGF4, GADD45A, GLI2, HMOX1, HSP90AB1, IFNA10, IFNA4, IFNG, IL12RB2, IL2, IL4, IL7, KLK3, KNG1, LAMA2, LAMB1, LAMC2, NOS2, PDGFA, PGF, PIK3CD, PLCB3, PRKACA, PTGER3, RARB, STAT6, TP53, VEGFD, WNT7A]
KEGG:04151	PI3K-Akt signaling pathway	KEGG_25.05.2022	6.56005e-05	0.00384856	6.56005e-05	0.000393603	[-1]	Group05	9.03955	32	[BDNF, COL4A6, COMP, EFNA4, ERBB3, FGF4, HSP90AB1, IBSP, IFNA10, IFNA4, IL2, IL4, IL7, INS, KDR, LAMA2, LAMB1, LAMC2, MCL1, MYB, NGF, OSMR, PDGFA, PGF, PIK3CD, PPP2R5D, SYK, THBS3, TNR, TP53, VEGFD, YWHAE]
KEGG:04210	Apoptosis	KEGG_25.05.2022	0.00197189	0.0315503	0.00197189	0.00236627	[-1]	Group06	10.2941	14	[BIRC3, CASP10, CSF2RB, CTSS, DDIT3, GADD45A, LMNA, LMNB2, MCL1, NGF, PIK3CD, TNF, TP53, TRADD]
KEGG:04510	Focal adhesion	KEGG_25.05.2022	0.00049977	0.0109949	0.00049977	0.000856749	[-1]	Group07	9.95025	20	[BIRC3, COL4A6, COMP, CRKL, IBSP, KDR, LAMA2, LAMB1, LAMC2, MYL12A, PARVB, PDGFA, PGF, PIK3CD, PPP1R12A, PPP1R12B, RAP1B, THBS3, TNR, VEGFD]
KEGG:04612	Antigen processing and presentation	KEGG_25.05.2022	0.00169615	0.0298523	0.00169615	0.00226154	[-1]	Group08	12.8205	10	[CD4, CTSS, HLA-B, HLA-DMA, HSP90AB1, HSPA5, IFNG, RFXANK, TAP1, TNF]
KEGG:04630	JAK-STAT signaling pathway	KEGG_25.05.2022	0.000540394	0.0105677	0.000540394	0.00081059	[-1]	Group09	10.4938	17	[CSF2, CSF2RB, IFNA10, IFNA4, IFNG, IL12RB2, IL2, IL4, IL7, MCL1, OSMR, PDGFA, PIK3CD, SOCS1, SOCS3, STAT6, TYK2]
KEGG:04911	Insulin secretion	KEGG_25.05.2022	0.00352974	0.0477872	0.00352974	0.00385062	[-1]	Group10	11.6279	10	[ATP1A3, CACNA1C, CACNA1D, GLP1R, INS, KCNN3, PLCB3, PRKACA, RAB3A, SLC2A2]
KEGG:03010	Ribosome	KEGG_25.05.2022	1.2045e-05	0.00105996	1.33706e-06	1.60448e-05	[-1]	Group11	12.6582	20	[FAU, RPL10A, RPL11, RPL18, RPL18A, RPL22, RPL36AL, RPL4, RPLP0, RPS11, RPS12, RPS15A, RPS2, RPS24, RPS25, RPS28, RPS29, RPS5, RPS7, RPS9]
KEGG:05171	Coronavirus disease	KEGG_25.05.2022	3.26796e-09	5.75161e-07	1.33706e-06	1.60448e-05	[-1]	Group11	13.7931	32	[CSF2, EIF2AK2, FAU, FGG, IFNA10, IFNA4, IL1B, IL2, NRP1, PIK3CD, RPL10A, RPL11, RPL18, RPL18A, RPL22, RPL36AL, RPL4, RPLP0, RPS11, RPS12, RPS15A, RPS2, RPS24, RPS25, RPS28, RPS29, RPS5, RPS7, RPS9, SYK, TNF, TYK2]

### Sheet: DM2 
ID	Term	Ontology Source	Term PValue	Term PValue Corrected with Benjamini-Hochberg	Group PValue	Group PValue Corrected with Benjamini-Hochberg	GOLevels	GOGroups	% Associated Genes	Nr. Genes	Associated Genes Found
KEGG:00062	Fatty acid elongation	KEGG_20.05.2019	0.00297958	0.0412437	0.00297958	0.00383089	[-1]	Group00	35.4839	11	[Acaa2, Acot3, Acot5, Elovl2, Elovl6, Hacd3, Hadh, Hsd17b12, Mecr, Ppt2, Tecr]
KEGG:00500	Starch and sucrose metabolism	KEGG_20.05.2019	0.00395515	0.0416082	0.00395515	0.00395515	[-1]	Group01	34.375	11	[Agl, Amy1a, Enpp1, Enpp3, Ganc, Gck, Gpi, Gys1, Gys2, Pygm, Ugp2]
KEGG:00650	Butanoate metabolism	KEGG_20.05.2019	0.000263465	0.0173228	0.000263465	0.00158079	[-1]	Group02	42.8571	12	[Aacs, Abat, Acat2, Acsm3, Acsm5, Bdh1, Gad2, Hadh, Hmgcl, Hmgcll1, Hmgcs1, L2hgdh]
KEGG:05200	Pathways in cancer	KEGG_20.05.2019	0.000497131	0.0145273	0.000497131	0.00127834	[-1]	Group03	19.8516	107	[Adcy5, Akt3, Apaf1, Ar, Arnt, Arnt2, Axin2, Bcl2l1, Bid, Birc2, Birc5, Bmp4, Calml3, Camk2g, Cebpa, Cks1b, Col4a2, Col4a5, Crebbp, Csf3r, Ctnna3, Cul2, Cyct, Dapk1, Dcc, Dll1, E2f1, E2f3, Edn1, Ednra, Eloc, Eml4, Fgf17, Fgf19, Fh, Fn1, Fos, Gadd45b, Gli1, Gnb1, Gng2, Gng3, Gng4, Gng5, Gsk3b, Gstm5, Gstm7, Hey2, Hif1a, Hsp90ab1, Hsp90b1, Igf1, Ikbkg, Il12a, Il23a, Il3ra, Il6r, Il6st, Jag2, Jak1, …
KEGG:05231	Choline metabolism in cancer	KEGG_20.05.2019	0.00395148	0.0433016	0.00395148	0.00418392	[-1]	Group04	25.2525	25	[Akt3, Dgka, Dgkg, Dgki, Dgkz, Eif4ebp1, Fos, Hif1a, Mapk8, Pcyt1b, Pdgfb, Pdgfrb, Pdpk1, Pik3cd, Pik3r2, Pld1, Pld2, Prkcg, Rac1, Rac2, Slc22a5, Slc44a5, Sos2, Wasf1, Wasl]
KEGG:02010	ABC transporters	KEGG_20.05.2019	0.00347243	0.0397065	0.00347243	0.00390648	[-1]	Group05	30.6122	15	[Abca1, Abca12, Abca7, Abcb10, Abcb1a, Abcc2, Abcc3, Abcc4, Abcc5, Abcc9, Abcd3, Abcg2, Abcg3l1, Cftr, Defb1]
KEGG:04144	Endocytosis	KEGG_20.05.2019	0.000326849	0.0143269	0.000326849	0.00147082	[-1]	Group06	22.5455	62	[Agap1, Ap2a2, Arfgap1, Cav1, Cblc, Chmp5, Dnajc6, Dnm1, Dnm3, Ehd4, Epn1, Gbf1, Git2, Grk2, Iqsec3, Kif5c, Mvb12a, Mvb12b, Pard3, Pdcd6ip, Pld1, Pld2, Pml, RT1-A2, RT1-CE1, RT1-CE10, RT1-CE12, RT1-CE2, RT1-CE3, RT1-CE4, RT1-CE5, RT1-CE7, RT1-Cl, RT1-EC2, RT1-N1, RT1-N3, RT1-S3, RT1-T18, RT1-T24-1, Rab11fip4, Rab22a, Rab4a, Rab5b, Rab5c, Rabep1, Rbsn, Sh3gl3, Smurf1, Smurf2, Snx12, Spart, Src, St…
KEGG:04151	PI3K-Akt signaling pathway	KEGG_20.05.2019	0.00106436	0.0233273	0.00106436	0.00239482	[-1]	Group07	20.9169	73	[Akt3, Areg, Atf4, Bcl2l1, Col4a2, Col4a5, Col6a1, Col6a5, Csf1, Csf3r, Efna2, Efna3, Eif4b, Eif4ebp1, Fgf17, Fgf19, Fn1, Ghr, Gnb1, Gng2, Gng3, Gng4, Gng5, Gsk3b, Gys1, Gys2, Hsp90ab1, Hsp90b1, Igf1, Ikbkg, Il3ra, Il6r, Itga10, Itgb6, Itgb7, Jak1, Kdr, Lama1, Lamc1, Lamc2, Lpar1, Mlst8, Myc, Ngf, Nr4a1, Ntf3, Ntf4, Ntrk1, Pdgfb, Pdgfrb, Pdpk1, Pik3cd, Pik3r2, Pkn1, Ppp2r1a, Ppp2r1b, Ppp2r2a, Ppp…
KEGG:04510	Focal adhesion	KEGG_20.05.2019	0.00323862	0.0405599	0.00323862	0.00388635	[-1]	Group08	22.1675	45	[Actb, Actn1, Actn4, Akt3, Birc2, Cav1, Col4a2, Col4a5, Col6a1, Col6a5, Fn1, Fyn, Gsk3b, Igf1, Itga10, Itgb6, Itgb7, Kdr, Lama1, Lamc1, Lamc2, Mapk8, Myl12a, Mylpf, Parva, Pdgfb, Pdgfrb, Pdpk1, Pik3cd, Pik3r2, Ppp1r12a, Ppp1r12b, Prkcg, Rac1, Rac2, Rap1a, Rap1b, Rasgrf1, Sos2, Src, Tnc, Vav1, Vav2, Vcl, Vwf]
KEGG:04520	Adherens junction	KEGG_20.05.2019	0.00134421	0.025252	0.00134421	0.00268842	[-1]	Group09	28.7671	21	[Actb, Actn1, Actn4, Baiap2, Crebbp, Csnk2a1, Csnk2b, Ctnna3, Ctnnd1, Fyn, Nectin1, Nectin4, Pard3, Ptprm, Rac1, Rac2, Src, Tcf7l2, Vcl, Wasf1, Wasl]
KEGG:04664	Fc epsilon RI signaling pathway	KEGG_20.05.2019	0.00165782	0.0272504	0.00165782	0.00271279	[-1]	Group10	28.9855	20	[Akt3, Alox5, Alox5ap, Btk, Fcer1g, Fyn, Lcp2, Lyn, Map2k3, Map2k6, Mapk12, Mapk8, Pdpk1, Pik3cd, Pik3r2, Rac1, Rac2, Sos2, Vav1, Vav2]
KEGG:04666	Fc gamma R-mediated phagocytosis	KEGG_20.05.2019	0.00208318	0.0304376	0.00208318	0.00288441	[-1]	Group11	26.9663	24	[Akt3, Cfl1, Cfl2, Fcgr1a, Fcgr2a, Fcgr2b, Gsn, LOC498276, Lyn, Marcks, Marcksl1, Ncf1, Pik3cd, Pik3r2, Pld1, Pld2, Prkce, Prkcg, Rac1, Rac2, Vav1, Vav2, Wasf1, Wasl]
KEGG:04670	Leukocyte transendothelial migration	KEGG_20.05.2019	0.0020352	0.0314858	0.0020352	0.00305281	[-1]	Group12	25.2174	29	[Actb, Actn1, Actn4, Cldn10, Cldn5, Ctnna3, Ctnnd1, Itk, Jam2, Mapk12, Myl12a, Mylpf, Ncf1, Ncf4, Ocln, Pik3cd, Pik3r2, Prkcg, Ptk2b, Ptpn11, Rac1, Rac2, Rap1a, Rap1b, Rapgef3, Vav1, Vav2, Vcam1, Vcl]
KEGG:05160	Hepatitis C	KEGG_20.05.2019	0.000470602	0.015471	0.000470602	0.00141181	[-1]	Group13	25.1613	39	[Akt3, Apaf1, Bid, Cd81, Cflar, Cldn10, Cldn5, Cyct, Ddx58, E2f1, E2f3, Gsk3b, Ifit1, Ifit1bl, Ikbke, Ikbkg, Irf7, Irf9, Jak1, Myc, Oas1a, Oas1b, Ocln, Pik3cd, Pik3r2, Ppp2r1a, Ppp2r1b, Ppp2r2a, Ripk1, Rnasel, Rsad2, Sos2, Stat1, Stat3, Tp53, Tradd, Ywhab, Ywhae, Ywhag]
KEGG:05165	Human papillomavirus infection	KEGG_20.05.2019	0.00165335	0.0289888	0.00165335	0.00297603	[-1]	Group14	20.5556	74	[Akt3, Atp6v0a1, Atp6v0b, Atp6v0c, Atp6v0e1, Atp6v1a, Atp6v1g2, Axin2, Col4a2, Col4a5, Col6a1, Col6a5, Crebbp, E2f1, Eif4ebp1, Fn1, Gsk3b, Hes3, Hes6, Hey2, Ikbke, Ikbkg, Irf9, Isg15, Itga10, Itgb6, Itgb7, Jak1, Lama1, Lamc1, Lamc2, Mfng, Nfx1, Notch1, Oasl2, Pard3, Pdgfrb, Pik3cd, Pik3r2, Pkm, Ppp2r1a, Ppp2r1b, Ppp2r2a, Ppp2r5c, Ppp2r5e, Prkacb, RT1-A2, RT1-CE1, RT1-CE10, RT1-CE12, RT1-CE2, RT1-…
KEGG:04010	MAPK signaling pathway	KEGG_20.05.2019	0.0033698	0.0402844	0.00040924	0.00147326	[-1]	Group15	20.6667	62	[Akt3, Areg, Atf4, Cacnb3, Cacng3, Cacng5, Cd14, Csf1, Dusp3, Dusp6, Dusp9, Efna2, Efna3, Fgf17, Fgf19, Fos, Gadd45b, Hspb1, Igf1, Ikbkg, Irak4, Jund, Kdr, Map2k3, Map2k5, Map2k6, Map4k4, Mapk12, Mapk8, Mapkapk3, Mknk1, Mras, Myc, Nfatc3, Ngf, Nr4a1, Ntf3, Ntf4, Ntrk1, Pdgfb, Pdgfrb, Ppp3ca, Prkacb, Prkcg, Ptprr, Rac1, Rac2, Rap1a, Rap1b, Rapgef2, Rasgrf1, Rasgrf2, Rasgrp2, Rps6ka5, Sos2, Stk4, T…
KEGG:04014	Ras signaling pathway	KEGG_20.05.2019	0.00104023	0.0248709	0.00040924	0.00147326	[-1]	Group15	22.2689	53	[Akt3, Bcl2l1, Calml3, Csf1, Efna2, Efna3, Fgf17, Fgf19, Gab1, Gnb1, Gng2, Gng3, Gng4, Gng5, Grin1, Grin2a, Htr7, Igf1, Ikbkg, Kdr, Mapk8, Mras, Ngf, Ntf3, Ntf4, Ntrk1, Pdgfb, Pdgfrb, Pik3cd, Pik3r2, Pla2g10, Pld1, Pld2, Prkacb, Prkcg, Ptpn11, Rab5b, Rab5c, Rac1, Rac2, Rala, Ralbp1, Rap1a, Rap1b, Rasal2, Rasgrf1, Rasgrf2, Rasgrp2, Shoc2, Sos2, Stk4, Tek, Tgfa]
KEGG:04145	Phagosome	KEGG_20.05.2019	0.000987304	0.0259661	0.000120429	0.00108386	[-1]	Group16	23.2323	46	[Actb, Atp6v0a1, Atp6v0b, Atp6v0c, Atp6v0e1, Atp6v1a, Atp6v1g2, Cd14, Colec11, Colec12, Coro1a, Dync1li2, Fcgr1a, Fcgr2a, Fcgr2b, Fcgr3a, LOC498276, Mrc1, Ncf1, Ncf4, Pik3c3, RT1-A2, RT1-Bb, RT1-CE1, RT1-CE10, RT1-CE12, RT1-CE2, RT1-CE3, RT1-CE4, RT1-CE5, RT1-CE7, RT1-Cl, RT1-EC2, RT1-N1, RT1-N3, RT1-S3, RT1-T18, RT1-T24-1, Rab5b, Rab5c, Rac1, Sec61b, Stx12, Stx7, Tubb3, Tubb4a]
KEGG:05163	Human cytomegalovirus infection	KEGG_20.05.2019	0.000267876	0.0140903	0.000120429	0.00108386	[-1]	Group16	22.9249	58	[Adcy5, Akap13, Akt3, Atf4, Bid, Calml3, Cyct, E2f1, E2f3, Eif4ebp1, Gnao1, Gnb1, Gng2, Gng3, Gng4, Gng5, Gsk3b, Ikbkg, Il6r, Itpr1, Jak1, Map2k6, Mapk12, Myc, Nfatc3, Pik3cd, Pik3r2, Plcb1, Ppp3ca, Prkacb, Prkcg, Ptger2, Ptk2b, RT1-A2, RT1-CE1, RT1-CE10, RT1-CE12, RT1-CE2, RT1-CE3, RT1-CE4, RT1-CE5, RT1-CE7, RT1-Cl, RT1-EC2, RT1-N1, RT1-N3, RT1-S3, RT1-T18, RT1-T24-1, Rac1, Rac2, Ripk1, Sos2, Sr…
KEGG:05170	Human immunodeficiency virus 1 infection	KEGG_20.05.2019	0.00303297	0.0398836	0.000120429	0.00108386	[-1]	Group16	21.3992	52	[Akt3, Ap1s2, Bcl2l1, Bid, Bst2, Calml3, Cd4, Cfl1, Cfl2, Cyct, Eloc, Fos, Gnao1, Gnb1, Gng2, Gng3, Gng4, Gng5, Ikbkg, Irak4, Itpr1, Map2k3, Map2k6, Mapk12, Mapk8, Nfatc3, Pik3cd, Pik3r2, Ppp3ca, Prkcg, Ptk2b, RT1-A2, RT1-CE1, RT1-CE10, RT1-CE12, RT1-CE2, RT1-CE3, RT1-CE4, RT1-CE5, RT1-CE7, RT1-Cl, RT1-EC2, RT1-N1, RT1-N3, RT1-S3, RT1-T18, RT1-T24-1, Rac1, Rac2, Ripk1, Tapbp, Tradd]
KEGG:05416	Viral myocarditis	KEGG_20.05.2019	9.94415e-05	0.00871771	0.000120429	0.00108386	[-1]	Group16	30.2083	29	[Actb, Bid, Cav1, Cxadr, Cyct, Eif4g1, Eif4g2, Fyn, RT1-A2, RT1-Bb, RT1-CE1, RT1-CE10, RT1-CE12, RT1-CE2, RT1-CE3, RT1-CE4, RT1-CE5, RT1-CE7, RT1-Cl, RT1-EC2, RT1-N1, RT1-N3, RT1-S3, RT1-T18, RT1-T24-1, Rac1, Rac2, Sgca, Sgcg]
KEGG:04218	Cellular senescence	KEGG_20.05.2019	0.00111447	0.0225465	2.80968e-05	0.000505742	[-1]	Group17	23.2804	44	[Akt3, Calml3, E2f1, E2f3, Eif4ebp1, Gadd45b, Hipk1, Hipk3, Hus1, Igfbp3, Itpr1, Map2k3, Map2k6, Mapk12, Mcu, Mras, Myc, Nfatc3, Pik3cd, Pik3r2, Ppp3ca, RT1-A2, RT1-CE1, RT1-CE10, RT1-CE12, RT1-CE2, RT1-CE3, RT1-CE4, RT1-CE5, RT1-CE7, RT1-Cl, RT1-EC2, RT1-N1, RT1-N3, RT1-S3, RT1-T18, RT1-T24-1, Rad1, Rbl2, Sqstm1, Tp53, Traf3ip2, Vdac1, Vdac3]
KEGG:05163	Human cytomegalovirus infection	KEGG_20.05.2019	0.000267876	0.0140903	2.80968e-05	0.000505742	[-1]	Group17	22.9249	58	[Adcy5, Akap13, Akt3, Atf4, Bid, Calml3, Cyct, E2f1, E2f3, Eif4ebp1, Gnao1, Gnb1, Gng2, Gng3, Gng4, Gng5, Gsk3b, Ikbkg, Il6r, Itpr1, Jak1, Map2k6, Mapk12, Myc, Nfatc3, Pik3cd, Pik3r2, Plcb1, Ppp3ca, Prkacb, Prkcg, Ptger2, Ptk2b, RT1-A2, RT1-CE1, RT1-CE10, RT1-CE12, RT1-CE2, RT1-CE3, RT1-CE4, RT1-CE5, RT1-CE7, RT1-Cl, RT1-EC2, RT1-N1, RT1-N3, RT1-S3, RT1-T18, RT1-T24-1, Rac1, Rac2, Ripk1, Sos2, Sr…
KEGG:05167	Kaposi sarcoma-associated herpesvirus infection	KEGG_20.05.2019	9.543e-07	0.000250981	2.80968e-05	0.000505742	[-1]	Group17	27.23	58	[Akt3, Bid, Calml3, Crebbp, Cyct, E2f1, E2f3, Fos, Gabarap, Gnb1, Gng2, Gng3, Gng4, Gng5, Gsk3b, Hif1a, Ikbke, Ikbkg, Il6st, Irf7, Irf9, Itpr1, Jak1, Lyn, Map2k6, Mapk12, Mapk8, Myc, Nfatc3, Pdgfb, Pik3c3, Pik3cd, Pik3r2, Ppp3ca, RT1-A2, RT1-CE1, RT1-CE10, RT1-CE12, RT1-CE2, RT1-CE3, RT1-CE4, RT1-CE5, RT1-CE7, RT1-Cl, RT1-EC2, RT1-N1, RT1-N3, RT1-S3, RT1-T18, RT1-T24-1, Rac1, Src, Stat1, Stat3, T…
KEGG:05169	Epstein-Barr virus infection	KEGG_20.05.2019	8.80734e-06	0.00115816	2.80968e-05	0.000505742	[-1]	Group17	25.3165	60	[Adrm1, Akt3, Apaf1, Bid, Blnk, Btk, Cir1, Cyct, Ddx58, E2f1, E2f3, Entpd1, Gadd45b, Ikbke, Ikbkg, Irak4, Irf7, Irf9, Isg15, Jak1, Lyn, Map2k3, Map2k6, Mapk12, Mapk8, Myc, Oas1a, Oas1b, Pik3cd, Pik3r2, Psmd4, RT1-A2, RT1-Bb, RT1-CE1, RT1-CE10, RT1-CE12, RT1-CE2, RT1-CE3, RT1-CE4, RT1-CE5, RT1-CE7, RT1-Cl, RT1-EC2, RT1-N1, RT1-N3, RT1-S3, RT1-T18, RT1-T24-1, Rac1, Rbpj, Ripk1, Sem1, Skp2, Snw1, St…
KEGG:05170	Human immunodeficiency virus 1 infection	KEGG_20.05.2019	0.00303297	0.0398836	2.80968e-05	0.000505742	[-1]	Group17	21.3992	52	[Akt3, Ap1s2, Bcl2l1, Bid, Bst2, Calml3, Cd4, Cfl1, Cfl2, Cyct, Eloc, Fos, Gnao1, Gnb1, Gng2, Gng3, Gng4, Gng5, Ikbkg, Irak4, Itpr1, Map2k3, Map2k6, Mapk12, Mapk8, Nfatc3, Pik3cd, Pik3r2, Ppp3ca, Prkcg, Ptk2b, RT1-A2, RT1-CE1, RT1-CE10, RT1-CE12, RT1-CE2, RT1-CE3, RT1-CE4, RT1-CE5, RT1-CE7, RT1-Cl, RT1-EC2, RT1-N1, RT1-N3, RT1-S3, RT1-T18, RT1-T24-1, Rac1, Rac2, Ripk1, Tapbp, Tradd]
KEGG:05203	Viral carcinogenesis	KEGG_20.05.2019	0.000419754	0.0157707	2.80968e-05	0.000505742	[-1]	Group17	23.0435	53	[Actn1, Actn4, Atf4, Crebbp, Gsn, Gtf2b, Gtf2h2, Hdac11, Hdac4, Hist1h4b, Hpn, Ikbkg, Il6st, Irf7, Irf9, Jak1, Kat2b, Lyn, Pik3cd, Pik3r2, Pkm, Prkacb, RT1-A2, RT1-CE1, RT1-CE10, RT1-CE12, RT1-CE2, RT1-CE3, RT1-CE4, RT1-CE5, RT1-CE7, RT1-Cl, RT1-EC2, RT1-N1, RT1-N3, RT1-S3, RT1-T18, RT1-T24-1, Rac1, Rbl2, Rbpj, Skp2, Snw1, Src, Stat3, Tp53, Tradd, Ubr4, Usp7, Vdac3, Ywhab, Ywhae, Ywhag]
KEGG:05416	Viral myocarditis	KEGG_20.05.2019	9.94415e-05	0.00871771	2.80968e-05	0.000505742	[-1]	Group17	30.2083	29	[Actb, Bid, Cav1, Cxadr, Cyct, Eif4g1, Eif4g2, Fyn, RT1-A2, RT1-Bb, RT1-CE1, RT1-CE10, RT1-CE12, RT1-CE2, RT1-CE3, RT1-CE4, RT1-CE5, RT1-CE7, RT1-Cl, RT1-EC2, RT1-N1, RT1-N3, RT1-S3, RT1-T18, RT1-T24-1, Rac1, Rac2, Sgca, Sgcg]
